# Large-scale classification of metagenomic samples: a comparative analysis of classical machine learning techniques vs a novel brain-inspired hyperdimensional computing approach

**DOI:** 10.1101/2025.07.06.663394

**Authors:** Jayadev Joshi, Fabio Cumbo, Daniel Blankenberg

**Author notes:** These authors contributed equally to this paper (Jayadev Joshi, Fabio Cumbo). To whom correspondence should be addressed: Daniel Blankenberg, 9500 Euclid Avenue, NA29, Cleveland, OH 44195, USA.

## Abstract

Classical machine learning techniques have revolutionized bioinformatics, enabling researchers to extract knowledge from complex biological data. However, these techniques often struggle with high-dimensional data, where the increasing number of features leads to decreased performance, also affecting models accuracy. To address this problem, we explore hyperdimensional computing (HDC), an emerging brain-inspired computational paradigm that leverages high-dimensional vectors and simple arithmetic operations to represent and manipulate complex patterns, as an alternative approach in the context of supervised machine learning. In this work, we present a comprehensive comparative analysis of HDC against established machine learning techniques across a range of classification tasks. As a representative use case, we focus on classifying heterogeneous metagenomic samples based on their quantitative microbial profiles, using publicly available microbiome datasets. Our results demonstrate that HDC achieves comparable, and in some cases, superior classification accuracy to classical methods. Furthermore, our findings highlight the potential of HDC for improved computational efficiency, particularly when dealing with large-scale datasets, suggesting the HDC-based classifier as a promising tool for bioinformatics research, particularly in areas characterized by high-dimensional data. We also offer a Galaxy powered toolset to analyze your own datasets and generate reproducible workflows and adopt these methods in your own research with ease. Our investigation into the application of a HDC-based supervised machine learning technique for classifying microbial profiles in metagenomic samples yielded promising results, demonstrating the potential of this novel computational paradigm to complement and, in some cases, surpass the performances of well established machine learning techniques.

**Importance:** The growing complexity and dimensionality of biological data require more efficient and scalable machine learning approaches. HDC offers a novel alternative to conventional methods, showing resilience to high-dimensionality while maintaining competitive accuracy. This study demonstrates the effectiveness of HDC in classifying metagenomic samples based on their microbial composition. Our results suggest that HDC not only matches, but sometimes exceeds the performance of well-established methods. We make this approach accessible to the broader bioinformatics community with an open-source tool fully integrated into the Galaxy platform, facilitating its adoption and reproducibility, with the aim of integrating HDC into mainstream biological data analysis pipelines, especially for complex, high-dimensional tasks in microbiome research.
