## Supplementary material for "Large-scale classification of metagenomic samples: a comparative analysis of classical machine learning techniques vs a novel brain-inspired hyperdimensional computing approach": Spreadsheet S2

Dataset	Target	F1_DTC	SD_DTC	F1_LRC	SD_LRC	F1_RFC	SD_RFC	F1_SVC	SD_SVC	F1_HDC	SD_HDC
VatanenT_2016	age_category	0.8	0.0251	0.8	0.0266	0.85	0.0465	0.81	0.0212	0.8494	0.0251
FerrettiP_2018	age_category	0.77	0.0381	0.88	0.0641	0.83	0.0396	0.82	0.0334	0.9105	0.0397
YuJ_2015	age_category	0.49	0.0599	0.47	0.1302	0.49	0.0028	0.63	0.0965	0.6702	0.0723
ZellerG_2014	age_category	0.43	0.0661	0.62	0.0276	0.43	0.0259	0.62	0.0505	0.6533	0.0897
VogtmannE_2016	age_category	0.48	0.0939	0.77	0.1262	0.63	0.0191	0.69	0.1103	0.7967	0.0716
LeeKA_2022	age_category	0.61	0.1463	0.64	0.0914	0.6	0.0188	0.59	0.0314	0.6392	0.1358
FengQ_2015	age_category	0.65	0.0891	0.63	0.086	0.67	0.0386	0.54	0.073	0.6348	0.079
YassourM_2018	age_category	0.97	0.0294	0.97	0.0003	0.97	0.0082	0.95	0.0349	0.9816	0.0184
YachidaS_2019	age_category	0.67	0.0316	0.59	0.045	0.68	0.0182	0.64	0.0483	0.6815	0.0542
SchirmerM_2016	birth_control_pil	0.59	0.0801	0.64	0.0607	0.66	0.018	0.65	0.0433	0.6487	0.0444
XieH_2016	birth_order	0.58	0.0569	0.44	0.0846	0.53	0.0178	0.48	0.0763	0.5853	0.039
BritoIL_2016	body_site	1	0	1	0.0091	1	0.0301	1	0	1	0
ShaoY_2019	born_method	0.72	0.031	0.75	0.0332	0.77	0.0903	0.75	0.0201	0.7582	0.0184
BrooksB_2017	born_method	0.79	0.0313	0.87	0.0398	0.86	0.0703	0.8	0.0522	0.8095	0.0645
NielsenHB_2014	country	0.79	0.0682	0.87	0.0473	0.89	0.0046	0.85	0.0843	0.9038	0.043
CosteaPI_2017	country	0.83	0.0316	0.93	0.0342	0.89	0.0403	0.93	0.0366	0.9531	0.0276
PehrssonE_2016	country	0.98	0.0185	0.96	0.0415	0.98	0.0229	0.98	0.0308	0.9895	0.0235
GhensiP_2019	dental_sample_type	0.57	0.1124	0.66	0.1253	0.71	0.0652	0.74	0.1461	0.7505	0.1231
LiJ_2014	disease_subtype	0.67	0.049	0.72	0.0464	0.77	0.0515	0.76	0.0818	0.7704	0.0836
HallAB_2017	disease_subtype	0.83	0.0905	0.95	0.0311	0.95	0.0477	0.81	0.0408	0.9243	0.0226
GhensiP_2019	smoker	0.56	0.1105	0.76	0.1398	0.69	0.0374	0.63	0.129	0.7791	0.1008
XieH_2016	smoker	0.47	0.0528	0.57	0.0717	0.47	0.0516	0.51	0.0544	0.6603	0.0715
KeohaneDM_2020	smoker	0.51	0.134	0.53	0.0927	0.35	0.0474	0.57	0.0684	0.7082	0.1212
FerrettiP_2018	family_role	0.8	0.0266	0.91	0.0748	0.86	0.0433	0.87	0.0599	0.8928	0.0656
YassourM_2018	family_role	0.98	0.0109	0.98	0.013	0.98	0.0392	0.98	0.0458	0.9779	0.0238
YassourM_2018	feeding_practice	0.67	0.0332	0.78	0.0714	0.81	0.0351	0.75	0.0542	0.8154	0.0865
VatanenT_2016	gender	0.58	0.0179	0.6	0.0089	0.57	0.061	0.58	0.0273	0.6111	0.0415
RubelMA_2020	gender	0.58	0.087	0.66	0.0904	0.66	0.0746	0.71	0.055	0.6794	0.0836
BritoIL_2016	gender	0.58	0.0725	0.67	0.064	0.59	0.039	0.65	0.0802	0.6472	0.0829
FengQ_2015	gender	0.58	0.0482	0.59	0.0401	0.68	0.0325	0.6	0.064	0.6792	0.0994
ShaoY_2019	gender	0.44	0.0283	0.53	0.0158	0.55	0.0274	0.53	0.0667	0.558	0.0288
OhJ_2014	gender	0.8	0.0688	0.78	0.063	0.82	0.0651	0.65	0.0603	0.8502	0.0436
ZellerG_2014	gender	0.56	0.0504	0.68	0.0433	0.62	0.1029	0.65	0.0809	0.6457	0.0746
QinJ_2012	gender	0.4	0.044	0.53	0.0681	0.4	0.0158	0.56	0.0456	0.6112	0.0556
LifeLinesDeep_2016	gender	0.43	0.0543	0.61	0.029	0.62	0.1218	0.6	0.0453	0.6357	0.0428
NielsenHB_2014	gender	0.62	0.0581	0.63	0.0653	0.64	0.0254	0.66	0.0509	0.6679	0.0187
JieZ_2017	gender	0.44	0.0926	0.61	0.0349	0.66	0.129	0.63	0.0387	0.6666	0.0436
DhakanDB_2019	gender	0.61	0.1636	0.55	0.0627	0.65	0.1326	0.59	0.1097	0.6786	0.1068
HMP_2019_t2d	gender	0.88	0.0706	0.97	0.0441	0.97	0.0233	0.95	0.0435	0.9693	0.0144
HMP_2012	gender	0.62	0.0489	0.68	0.0332	0.64	0.0141	0.64	0.0284	0.6168	0.0421
BrooksB_2017	gender	0.83	0.0598	0.79	0.0304	0.84	0.1495	0.81	0.0357	0.8021	0.0758
YuJ_2015	gender	0.49	0.1528	0.49	0.0774	0.49	0.0957	0.48	0.1242	0.5895	0.133
BackhedF_2015	gender	0.68	0.0416	0.64	0.0359	0.58	0.0865	0.68	0.0643	0.6376	0.0416
KosticAD_2015	gender	0.76	0.1103	0.75	0.1387	0.81	0.0773	0.75	0.0841	0.7827	0.0795
LeChatelierE_2013	gender	0.57	0.0988	0.67	0.0801	0.39	0.0668	0.64	0.0658	0.6974	0.1045
SchirmerM_2016	gender	0.6	0.0315	0.66	0.046	0.69	0.1116	0.67	0.0387	0.6729	0.042
LiJ_2014	gender	0.6	0.0497	0.61	0.0508	0.62	0.0882	0.57	0.0407	0.6554	0.0304
WirbelJ_2018	gender	0.43	0.1096	0.58	0.0896	0.43	0.0649	0.67	0.1749	0.7017	0.0403
ZhuF_2020	gender	0.65	0.0757	0.59	0.0756	0.7	0.0416	0.56	0.1152	0.6484	0.0626
VilaAV_2018	gender	0.5	0.0807	0.62	0.071	0.5	0.048	0.53	0.061	0.5199	0.0319
KeohaneDM_2020	gender	0.54	0.1051	0.64	0.0667	0.61	0.0533	0.54	0.0565	0.7433	0.064
QinN_2014	gender	0.53	0.0705	0.65	0.0263	0.53	0.006	0.63	0.0716	0.6588	0.0609
PehrssonE_2016	gender	0.61	0.1176	0.61	0.1219	0.65	0.0461	0.48	0.0349	0.6154	0.0785
YachidaS_2019	gender	0.58	0.054	0.65	0.0349	0.65	0.0712	0.67	0.0188	0.6838	0.0413
ZeeviD_2015	gender	0.46	0.0558	0.62	0.0365	0.64	0.067	0.61	0.0379	0.6014	0.0353
PasolliE_2019	gender	0.58	0.1016	0.63	0.157	0.61	0.056	0.66	0.1269	0.6665	0.0537
LeeKA_2022	gender	0.6	0.0555	0.53	0.0958	0.66	0.024	0.62	0.0672	0.6693	0.1009
QinJ_2012_2	gender	0.56	0.0788	0.53	0.0751	0.55	0.048	0.58	0.0701	0.6026	0.0257
HansenLBS_2018	gender	0.67	0.1025	0.85	0.0726	0.86	0.0773	0.8	0.0749	0.8789	0.0492
GhensiP_2019	history_of_periodontitis	0.59	0.1224	0.63	0.0705	0.62	0.068	0.54	0.0691	0.672	0.1354
HallAB_2017	location	0.88	0.0729	0.94	0.0549	0.96	0.056	0.91	0.0263	0.9572	0.0165
DhakanDB_2019	location	0.72	0.0726	0.69	0.0583	0.72	0.1116	0.68	0.0561	0.6888	0.1558
PehrssonE_2016	location	0.98	0.0185	0.96	0.0299	0.97	0.0542	0.98	0.0308	0.9842	0.0236
LiuW_2016	non_westernized	0.64	0.0986	0.56	0.0827	0.65	0.048	0.55	0.0366	0.7006	0.0952
LeeKA_2022	ORR	0.59	0.0977	0.69	0.0428	0.43	0.0095	0.6	0.0564	0.693	0.0649
NielsenHB_2014	study_condition	0.73	0.0434	0.79	0.0422	0.83	0.0416	0.8	0.0282	0.8705	0.03
ZhuF_2020	study_condition	0.59	0.0962	0.6	0.0823	0.72	0.0558	0.71	0.1445	0.6648	0.0719
VogtmannE_2016	study_condition	0.49	0.1605	0.55	0.1863	0.6	0.048	0.5	0.1184	0.692	0.072
QinJ_2012	study_condition	0.59	0.0613	0.65	0.0714	0.68	0.023	0.69	0.0706	0.6888	0.0381
JieZ_2017	study_condition	0.67	0.0675	0.66	0.0578	0.74	0.061	0.68	0.0429	0.7439	0.082
YuJ_2015	study_condition	0.68	0.0408	0.7	0.1274	0.78	0.0924	0.72	0.0636	0.6471	0.1335
QinN_2014	study_condition	0.83	0.0411	0.75	0.1037	0.87	0.0729	0.76	0.0779	0.873	0.0623
RubelMA_2020	study_condition	0.79	0.0844	0.75	0.0822	0.83	0.0556	0.74	0.0237	0.8506	0.0777
WirbelJ_2018	study_condition	0.77	0.086	0.67	0.1772	0.83	0.0287	0.68	0.1614	0.7591	0.0945
NagySzakalD_2017	study_condition	0.71	0.1269	0.68	0.1071	0.71	0.046	0.69	0.0596	0.7586	0.1158
HansenLBS_2018	Diet Type	0.48	0.0709	0.51	0.0775	0.53	0.076	0.54	0.0998	0.6486	0.0542
